# Determinants of haplotype phasing accuracy in long-read human genome sequencing

**DOI:** 10.64898/2026.05.04.722832

**Authors:** Nikhita Damaraju, F. Graeme Frost, Jiayu Fu, David A. D’Onofrio, Joy Goffena, Sophie HR Storz, Zachary B. Anderson, Trent Prall, Miranda PG Zalusky, May Christine V. Malicdan, David R. Adams, Danny E. Miller

## Abstract

Accurate haplotype phasing is critical for interpreting human genetic variation. Long-read whole-genome sequencing has emerged as a powerful approach for read-based phasing, particularly where parental DNA is absent, yet the determinants of phasing accuracy remain incompletely defined. Here, we evaluate haplotype phasing performance across sequencing technology, reference genome, read length, and coverage depth using Oxford Nanopore Technologies (ONT) and Pacific Biosciences (PacBio) data from two Genome in a Bottle reference samples (HG002 and HG005). In clinically relevant genes, alignment to the T2T-CHM13 (T2T) reference genome improves phasing performance relative to GRCh38, reducing mean gene–level phasing error rates by 3–9-fold. T2T alignment increases phase set NG50 and yields 1.5–2-fold more phased variant pairs. At similar read N50 values, ONT has a higher phasing error rate than PacBio in certain genes. Downsampling demonstrates that phasing error rates plateau at ∼20x coverage. Longer ONT read lengths reduce phasing error rates and extend phase set contiguity. Haplotype-resolved assemblies produce substantially higher phasing error rates than alignment-based phasing, demonstrating the advantage of an alignment-based approach. To enable per-variant-pair confidence assessment, we introduce PhaseQuality, a technology-specific stratification method that assigns confidence tiers to phased variants based solely on sequencing data. PhaseQuality accurately assigns 82–99% of known phasing errors to lower-confidence tiers, reducing error rates among high-confidence pairs to <0.5%. Together, these results demonstrate the primary technical determinants of long-read haplotype phasing accuracy and provide practical benchmarks for optimizing reference genome selection, coverage targets, and read length for long-read sequencing studies.
