## Supplemental Tables for "Determinants of haplotype phasing accuracy in long-read human genome sequencing"

### Sheet: Table S1
Table S1: Phasing error rates for OMIM genes with >25% error rate using both ONT and PacBio data in HG002 and HG005.
Gene	Phasing error rate (%)
	HG002				HG005
	ONT		PacBio		ONT		PacBio
	GRCh38	T2T	GRCh38	T2T	GRCh38	T2T	GRCh38	T2T
CD55	51.1	0	51.1	0	0	0	0	0
RYR2	49.9	49.6	0.8	0.2	1.7	0	1.7	0
BRAF	42.3	33.2	0	0	0	0	0	0
TTLL5	33.3	0	33.3	1.2	9	0	8.9	0
SLC10A2	26.7	0	25.6	0	0	0	0	0
ALX4	25.7	0	25.7	0	0	0	0	0
ELP1	25.4	0	23.9	0	0	0	0	0
SDHA	18.9	0	25.7	0	0	0	0	0
VWF	7.1	0	7.1	0.8	33.6	0	0	0
CTDP1	2.2	1.2	2.2	0	0	0	0	41.9
RERE	2	0	1.9	0	46.1	48.3	0	0
CACNA1C	1.2	32.3	1.4	0	0	0	0	0
PLCB1	0.6	0	0.4	0	44	43.3	0	34.5
TENM3	0.2	0	0.1	0	0.3	26.9	0.3	0.2
RIN2	0	0	49.8	0	0	0	0	0
CACNA1H	0	18.9	46.2	14.8	0	0	52	0
PLCE1	0	0	35.8	0	3.2	0	3.2	0
KCNT2	0	0	1.1	0	41.9	41.5	0	0
PI4KA	0	0	0	0	48.5	0	48.5	0
MEIS2	0	0	0	0	48	0	0	0
PLG	0	0	0	0	42.4	0	42.4	0
CACNA2D1	0	0	0	0	40.6	0	3.7	0
IGF2R	0	0	0	0	13.3	0	35.1	0
ARHGEF18	0	52.2	0	38.2	1.3	0	1.3	0
ABCA7	0	0	0	50	0	0	50.6	48.1
COL18A1	0	0	0	1.8	0	0	46.8	0
P3H2	0	0	0	0.7	0	49.9	3	0
ERGIC1	0	0	0	48.5	0	0	0	0
JPH2	0	0	0	0	0	0	0	36.4
AMTN	48	0	48	0	-	-	-	-
SERPINA6	-	-	-	-	32.5	0	32.5	0

### Sheet: Table S2
Table S2: Summary phasing metrics for OMIM genes by sequencing technology, phasing method, and reference genome. The number of OMIM genes with at least one heterozygous variant pair in a single phase set (for alignment-based phasing) or contig (for de novo assembly-based phasing) and mean phasing error rates are shown for ONT and PacBio data aligned to GRCh38 and T2T reference genomes in HG002 an…
Sample	Technology	Method	GRCh38		T2T
			OMIM genes with at least 1 variant pair in a single phase set or contig	Mean phasing error rate (%)	OMIM genes with at least 1 variant pair in a single phase set or contig	Mean phasing error rate (%)
HG002	ONT	Alignment	3536	0.0114	3733	0.0022
		Assembly	3532	0.0475	3712	0.0369
	PacBio	Alignment	3565	0.0115	3756	0.0037
		Assembly	3546	0.051	3720	0.0406
HG005	ONT	Alignment	3446	0.0134	3503	0.0015
		Assembly	3378	0.0535	3412	0.0432
	PacBio	Alignment	3450	0.0128	3490	0.002
		Assembly	3484	0.0665	3518	0.0581

### Sheet: Table S3
Table S3: Phasing error rates (%) for OMIM genes with ≥50% error rate, comparing alignment-based and de novo assembly-based phasing across ONT and PacBio HiFi data in HG002 and HG005.
Gene	Phasing error rate (%)
	HG002								HG005
	ONT				PacBio				ONT				PacBio
	GRCh38		T2T		GRCh38		T2T		GRCh38		T2T		GRCh38		T2T
	Alignment	Assembly	Alignment	Assembly	Alignment	Assembly	Alignment	Assembly	Alignment	Assembly	Alignment	Assembly	Alignment	Assembly	Alignment	Assembly
CD55	51.1	51.1	0	0	51.1	51.1	0	0	0	0	0	0	0	0	0	0
CDK19	40	28.6	0	0	33.3	47.6	15.7	45.2	0	47.6	0	50	0	44.1	0	47.1
ELP4	35.6	48.5	0	0	48.5	48.5	0	0	0	49.8	8	51.3	0	0	8	8
ZNF644	18.2	54.5	0	51.6	18.2	18.2	0	0	0	44.2	0	42.9	0	0	0	0
AOPEP	15.1	18.9	0	0	10.5	50.6	0	27.1	0	0	0	0	0	35.9	0	36.9
VWF	7.1	49.5	0	48.3	7.1	50.1	0.8	36.7	33.6	4.2	0	4.1	0	37.9	0	37.4
ESR1	3.9	50.1	0	49.9	6.3	44.9	0.2	36.1	0	35.2	0.2	34.2	0	28.2	0.2	28.7
ADGRV1	3.8	50.1	0	49.2	3.7	5	0	1.2	1.1	1	0	0	1	1.3	0	0.3
MYH11	3.6	50.3	0	50	3.9	50.3	0	50	3.3	3.4	0	0	3.7	6.7	0	3.2
ZPBP	3.5	3.3	0.5	0	3.3	3.3	1.5	0	0	40.9	0	38.1	0	52.6	0	52.4
NTN1	3.2	4.7	0	0	3.2	45	2.1	50.1	0	50.4	0	50.4	0	0	0	0
RARB	3.1	3.1	0.2	0	2.9	3.1	0.2	0	0	50.1	0	50.1	0	3.4	0	3.3
TMC1	2.7	2.7	0	0	2.7	2.7	0	0	0	49.1	0	51.5	0	8.7	0	9.1
HDAC9	2.5	19.9	0	16.7	1.7	46.1	0	50	0.8	21.4	0	21	0.9	14.5	0	15.1
RERE	2	50	0	50.3	1.9	36.4	0	36.1	46.1	8	48.3	8	0	50.1	0	49.5
STAG1	2	1.9	0	0	1.9	1.9	0	0	0	24.8	0	22.1	0	52.9	0	52.1
UNC80	1.9	1.9	1.7	0	1.9	1.9	1.8	0	0	32.3	0	31.5	0	51.5	0	51.5
AUTS2	0.9	13.3	0	11.5	0.9	16.6	0	12.7	4.7	50.2	0	50	4.9	29.7	0.2	27.3
NALCN	0.9	0.9	0	0	0.9	0.9	0	0	0	50.2	0	50.3	0	0	0	0
FOXP1	0.8	16.2	0	9.8	0.9	11.6	0.5	6	1.5	50.1	0	50.2	1.3	8.5	0	11
SBF2	0.6	50.1	0	50	0.6	0.6	0.3	0	20.8	15.9	0	15	0	27.4	0	25.7
PALLD	0.6	50	0	49.6	0.5	50	0	49.6	0	0	0	0	0	18.1	0	18
ANK3	0.5	50	0	49.8	0.9	0.9	1	0	0	35.5	0	35.8	0	3.2	0	3.2
DAB1	0.4	38.6	0	40.7	0.5	0.5	0	0	0	34.6	0	34.1	0	50	0	50
ATP8A2	0.4	0.4	0	0	0.4	50	0	49.9	0	34.3	0	34.3	0	45.8	0	45.3
PDE10A	0.3	17.1	0	18.4	0.2	17.4	0	19.3	0	16.5	0	16.8	0	50.1	0	49.9
SUGCT	0.2	39.2	0	34.2	0.1	0.4	0	0.3	0.9	50.1	0	50	0.9	10.4	0	9.4
CACNA1H	0	0	18.9	0	46.2	-	14.8	-	0	0	0	0	52	0	0	0
MRTFA	0	51.4	0	51.4	15.2	32.5	0	9.7	0	66.7	0	60	0	0	0	0
ADAMTS3	0	52.4	0	50.8	9.5	8.7	0	12.9	0.1	13.6	0	15	1	1	0	0
NTNG2	0	2	0	0	2	2	0	0	0	0	0	0	0	50.5	0	50.7
KCNT2	0	1.1	0	0	1.1	1.1	0	0	41.9	22.1	41.5	20.9	0	50.3	0	51.5
VPS13C	0	0.9	0	0	0.9	0.9	0	0	1.1	50.2	0	50.1	1	50.2	0	50
PRKACB	0	0	0	0	0	50.9	0	53.3	15.3	14.9	0	0	15.3	14.9	0	0
TBC1D4	0	0	0	0	0	50.3	0	50.5	8.6	13.9	4.2	14.2	1.7	49.4	0.9	47.6
CHST8	0	0	0	0	0	0	0	0	7.5	51.5	0	51.2	7.5	6.7	0	0
EPHB2	0	50.1	0	39.4	0	50.1	0	39.4	3	2.9	0	0	2.9	2.9	0	0
CAMTA1	0	6.5	0.2	7.7	0	1.5	0.1	2.3	2.7	49.8	0	50.1	3.2	45.3	0	47.2
RETREG1	0	50.8	0	29.1	0	0	0	0	2.7	2.7	0	0	2.9	2.7	0	0
NTRK2	0	18.5	0	15	0	0	0	0	1.7	1.6	0	0	1.7	50.1	0	50.1
CACNA1A	0	49.2	0	47.9	0	1.9	0	1.7	1.5	50.2	0	50.3	1.2	50.3	0	50.3
FOCAD	0	50.2	0	47.7	0	0	0	0	1.4	1.3	0	0	1.3	1.3	0	0
ARHGEF18	0	0	52.2	0	0	0	38.2	0	1.3	1.3	0	0.8	1.3	1.3	0	0.8
ITPR1	0	0	0	0	0	0	0.8	0	0.3	50.2	0	50.1	0.4	40.2	0	39.7
POLR1C	0	22.9	0	20.2	0	33.1	0	30.3	0.2	37.6	0	37.5	0.3	50.1	0	50
MCC	0	34	0	50.3	0	51.7	0	38.9	0.1	26.8	0.5	27	0.1	26.8	0.5	27
ABCA7	0	0	0	0	0	0	50	0	0	0	0	0	50.6	-	48.1	-
COL18A1	0	0	0	0	0	0	1.8	0	0	47.6	0	50.8	46.8	0	0	0
EPG5	0	0	0	0	0	51.3	0	51.4	0	16.7	0	0	16.7	15.4	0	0
P3H2	0	0	0	0	0	0	0.7	0	0	50.5	49.9	49.8	3	48.6	0	49.4
ANO6	0	50.9	0	53.3	0	0	12.6	0	0	66.7	0	66.7	0	66.7	0	66.7
CD44	0	51.2	0	47.2	0	0	2.9	0	0	0	0	0	0	0	0	0
BLTP1	0	0	0	0	0	0	2.4	0	0	48.5	0	46.2	0	48.5	0	50.3
IFT74	0	0	0	0	0	0	2.2	0	0	12.5	0	12.5	0	50	0	50
ESRRB	0	0	0	0	0	0	1.5	0	0	0	0	0	0	42.3	0	50.1
ROR1	0	0	0	0	0	0	0.6	0	0	49.5	0	49.3	0	50.4	0	50.3
CDH2	0	0	0	0	0	50.9	0	49	0	0	2.8	2.8	0	5	2.8	9.5
PRDM16	0	50.1	0	50	0	12.1	0	12.9	0	0	0	0	0	0	0	0
DPYD	0	34.4	0	32	0	5.4	0	4.9	0	50	0	50	0	21.9	0	21.3
PAPPA2	0	27.3	0	27.2	0	0	0	0	0	28.2	0	23.3	0	52.7	0	50
HMCN1	0	0	0	0	0	8.6	0	10.9	0	28	0	27.2	0	50.1	0	49.7
CRB1	0	0	0	0	0	0	0	0	0	24.6	0	25.4	0	51.2	0	51.5
CHRM3	0	38.5	0	34.6	0	50.2	0	44.6	0	0	0	0	0	0	0	0
EXOC6B	0	41.4	0	38.7	0	45	0	43.1	0	40.9	0	38.2	0	53.3	0	52.4
ABCB11	0	33.8	0	50.2	0	0	0	1.1	0	0	0	0	0	0	0	0
DIS3L2	0	27.1	0	35.1	0	51.9	0	50.5	0	0	0	0	0	0	0	0
CPLX1	0	0	0	0	0	51.5	0	52.2	0	0	0	0	0	0	0	0
PPA2	0	0	0	0	0	0	0	0	0	51.3	0	50.9	0	0	0	0
FBXW7	0	52.5	0	51.5	0	29.4	0	32.4	0	0	0	0	0	0	0	0
HCN1	0	48	0	50.8	0	45.2	0	51.1	0	0	0	0	0	0	0	0
CERT1	0	0	0	0	0	0	0	0	0	0	0	0	0	50.5	0	50.9
DIAPH1	0	0	0	0	0	51.6	0	51.5	0	49.9	0	45.8	0	0	0	0
NR3C1	0	0	0	0	0	10	0	9.5	0	4.9	0	4.9	0	51.2	0	51.2
PPP2R2B	0	40.9	0	40.9	0	52.6	0	52.6	0	1.8	0	1.8	0	0	0	0
WWC1	0	50.7	0	50.3	0	2.7	0	2.3	0	23.7	0	22.3	0	0	0	0
RIPOR2	0	50.3	0	50	0	0	0	0	0	0	0	2	0	0	0	0
DAAM2	0	33.8	0	50.5	0	0	0	0	0	0	0	0	0	0	0	0
LAMA4	0	51.2	0	31.7	0	0	0	0	0	0	0	0	0	0	0	0
EPM2A	0	21.5	0	20.6	0	0	0	0	0	48.5	0	46.2	0	53.3	0	52.9
KMT2C	0	44	0	44.1	0	50	0	50.6	0	52.6	0	51.9	0	44.3	0	46.2
MICU1	0	53.8	0	51.4	0	0	0	0	0	50.9	0	50.9	0	53	0	53
ZBTB16	0	0	0	0	0	0	0	0	0	0	0	0	0	50.8	0	50.8
SIK3	0	0	0	0	0	0	0	0	0	52.1	0	51.4	0	26.8	0	25.7
PRDM10	0	0	0	0	0	51.2	0	50.4	0	0	0	0	0	3	0	2.9
SRGAP1	0	50	0	48.9	0	43.5	0	34.9	0	38	0	35.9	0	34.9	0	34.9
BCL11B	0	52.7	0	52.9	0	0	0	0	0	0	0	0	0	0	0	0
KATNIP	0	0	0	0	0	0	0	0	0	51.5	0	52.5	0	0	0	0
PHKB	0	0	0	0	0	0	0	0	0	52.3	0	45.3	0	0	0	0
TANC2	0	0	0	0	0	0	0	0	0	30	0	33.3	0	50	0	50.1
BCL2	0	45.4	0	30.7	0	37.8	0	50.3	0	0	0	0	0	0	0	0
CARD8	0	0	0	0	0	0	0	0	0	0	0	0	0	50.4	0	42.6
TMPRSS15	0	0	0	0	0	14.6	0	0	0	50.3	0	37.4	0	0	0	0
GPD2	0	50.3	0	42.3	0	42.5	0	34.9	0	-	0	-	-	66.7	-	66.7
TRRAP	0	32.5	0	30.9	0	48.5	0	50.3	0	100	0	100	-	-	-	100
